# Mapping acute neuroinflammation *in vivo* with diffusion-MRI in rats given a systemic lipopolysaccharide challenge

**DOI:** 10.1101/2022.11.22.517484

**Authors:** Eugene Kim, Ines Carreira Figueiredo, Camilla Simmons, Karen Randall, Loreto Rojo Gonzalez, Tobias Wood, Brigida Ranieri, Paula Sureda-Gibert, Oliver Howes, Carmine Pariante, NIMA Consortium, Ofer Pasternak, Flavio Dell’Acqua, Federico Turkheimer, Diana Cash

## Abstract

It is becoming increasingly apparent that neuroinflammation plays a critical role in an array of neurological and psychiatric disorders. Recent studies have demonstrated the potential of diffusion MRI (dMRI) to characterize changes in microglial density and morphology associated with neuroinflammation, but these were conducted mostly *ex vivo* and/or in extreme, non-physiological animal models. Here, we build upon these studies by investigating the utility of well-established dMRI methods to detect neuroinflammation *in vivo* in a more clinically relevant animal model of sickness behavior. We show that diffusion tensor imaging (DTI) and neurite orientation dispersion and density imaging (NODDI) indicate widespread increases in diffusivity in the brains of rats given a systemic lipopolysaccharide challenge (n=20) vs. vehicle-treated controls (n=12). These diffusivity changes correlated with histologically measured changes in microglial morphology, confirming the sensitivity of dMRI to neuroinflammatory processes. This study marks a further step towards establishing a noninvasive indicator of neuroinflammation, which would greatly facilitate early diagnosis and treatment monitoring in various neurological and psychiatric diseases.
