## Supplemental Table 1 for "Mapping acute neuroinflammation *in vivo* with diffusion-MRI in rats given a systemic lipopolysaccharide challenge"

### Sheet: Sheet1
Supplemental Table 1 Atlas region-by-region breakdown of significant voxel-wise differences in diffusion parameters between LPS- and vehicle-treated rats
		FA				FA500				FA1000				FA1500				MD				MD500				MD1000				MD1500					FAt				MDt				FW				fiso
	Region of interest	median p-value	# significant voxels	% significant voxels		median p-value	# significant voxels	% significant voxels		median p-value	# significant voxels	% significant voxels		median p-value	# significant voxels	% significant voxels		median p-value	# significant voxels	% significant voxels		median p-value	# significant voxels	% significant voxels		median p-value	# significant voxels	% significant voxels		median p-value	# significant voxels	% significant voxels		Region of interest	median p-value	# significant voxels	% significant voxels		median p-value	# significant voxels	% significant voxels		median p-value	# significant voxels	% significant voxels		median p-value	# significant voxels	% significant voxels
Cortical regions	amygdalopiriform cortex	1	0	0		1	3	0.250417		1	0	0		1	0	0		1	0	0		1	0	0		1	0	0		0.991921	79	6.59432		amygdalopiriform cortex	1	5	0.417362		1	0	0		1	0	0		1	0	0
	auditory cortex	1	0	0		1	6	0.610376		1	0	0		1	0	0		1	0	0		0.619067	57	5.79858		1	0	0		0.318925	213	21.6684		auditory cortex	1	0	0		1	0	0		1	0	0		1	0	0
	cingulate cortex	1	1	0.0873362		1	215	18.7773		1	0	0		1	2	0.174672		1	0	0		0.704504	155	13.5371		1	0	0		0.674207	241	21.048		cingulate cortex	1	0	0		1	0	0		0.999798	0	0		1	0	0
	entorhinal cortex	1	0	0		1	0	0		1	0	0		1	0	0		1	0	0		1	0	0		1	0	0		0.508382	43	2.91525		entorhinal cortex	1	0	0		1	0	0		1	0	0		1	0	0
	frontal association cortex	1	0	0		1	4	1.6		1	0	0		1	0	0		1	0	0		1	0	0		1	0	0		1	0	0		frontal association cortex	1	0	0		1	0	0		1	0	0		1	0	0
	frontal cortex, area 3	1	0	0		1	0	0		1	0	0		1	0	0		1	0	0		1	0	0		1	0	0		1	2	0.966184		frontal cortex, area 3	1	0	0		1	0	0		1	0	0		1	0	0
	insular cortex	1	0	0		1	0	0		1	0	0		1	0	0		1	0	0		1	0	0		1	0	0		0.923854	289	19.0759		insular cortex	1	0	0		1	0	0		1	0	0		1	0	0
	motor cortex	1	20	1.1534		1	283	16.3206		1	0	0		1	5	0.288351		1	46	2.65283		0.619067	291	16.782		1	0	0		0.508382	394	22.722		motor cortex	1	0	0		1	0	0		0.979903	17	0.980392		1	0	0
	orbital cortex, dorsolateral	1	0	0		1	0	0		1	0	0		1	0	0		1	0	0		0.828721	0	0		1	0	0		0.921733	0	0		orbital cortex, dorsolateral	1	0	0		1	0	0		1	0	0		1	0	0
	parietal association cortex	0.657443	16	5.55556		0.0869522	132	45.8333		0.843062	0	0		1	0	0		0.0868512	68	23.6111		0.0135327	225	78.125		0.401131	0	0		0.00484741	246	85.4167		parietal association cortex	1	0	0		1	0	0		0.107857	38	13.1944		0.995556	0	0
	parietal cortex	1	0	0		1	25	13.0208		1	0	0		1	0	0		0.969097	3	1.5625		0.139467	59	30.7292		1	0	0		0.0197939	117	60.9375		parietal cortex	1	0	0		1	0	0		0.999798	3	1.5625		0.999798	0	0
	perirhinal area	1	0	0		1	9	1.98238		1	0	0		1	0	0		1	0	0		0.998182	0	0		1	0	0		0.674207	39	8.59031		perirhinal area	1	8	1.76211		1	0	0		1	0	0		1	0	0
	piriform cortex	1	0	0		1	13	1.84136		1	0	0		1	0	0		1	0	0		1	0	0		1	0	0		1	69	9.77337		piriform cortex	1	10	1.41643		1	0	0		1	0	0		1	0	0
	postrhinal cortex	1	0	0		1	1	0.200401		1	0	0		1	0	0		1	0	0		1	0	0		1	0	0		0.82347	99	19.8397		postrhinal cortex	1	0	0		1	0	0		1	0	0		1	0	0
	prefrontal cortex	1	0	0		1	7	0.636943		1	0	0		1	0	0		1	0	0		1	0	0		1	0	0		1	6	0.545951		prefrontal cortex	1	0	0		1	0	0		1	0	0		1	0	0
	retrosplenial cortex	1	35	3.29567		1	177	16.6667		1	0	0		1	6	0.564972		1	50	4.7081		0.458291	221	20.8098		1	0	0		0.162795	396	37.2881		retrosplenial cortex	1	0	0		1	0	0		0.993739	20	1.88324		1	0	0
	sensory cortex	1	3	0.10166		1	121	4.1003		1	0	0		1	0	0		1	46	1.55879		0.458291	383	12.9787		1	0	0		0.223793	833	28.2277		sensory cortex	1	0	0		1	0	0		1	15	0.508302		1	0	0
	temporal association cortex	1	0	0		1	0	0		1	0	0		1	0	0		1	0	0		0.865684	1	0.552486		1	0	0		0.265805	54	29.8343		temporal association cortex	1	0	0		1	0	0		1	0	0		1	0	0
	visual cortex	1	1	0.0673854		1	297	20.0135		1	0	0		1	0	0		0.672187	198	13.3423		0.113109	527	35.5121		0.841143	0	0		0.040194	812	54.717		visual cortex	1	0	0		1	0	0		0.679459	162	10.9164		1	0	0
Subcortical regions	anterior commissure	1	0	0		1	0	0		1	0	0		1	0	0		1	0	0		1	0	0		1	0	0		0.15098	26	26		anterior commissure	1	0	0		1	0	0		1	0	0		1	0	0
	basal forebrain	1	0	0		1	17	0.714586		1	0	0		1	0	0		1	0	0		1	0	0		1	0	0		1	291	12.232		basal forebrain	1	5	0.210172		0.999192	0	0		1	0	0		1	0	0
	bed nucleus of the stria terminalis	1	0	0		1	0	0		1	0	0		1	0	0		1	0	0		1	0	0		1	0	0		1	3	5.76923		bed nucleus of the stria terminalis	1	0	0		1	0	0		1	0	0		1	0	0
	brainstem	1	0	0		1	0	0		1	0	0		1	0	0		1	0	0		1	0	0		1	0	0		1	11	0.178369		brainstem	1	0	0		1	0	0		1	0	0		1	0	0
	cerebellar peduncle	1	0	0		1	0	0		1	0	0		1	0	0		1	0	0		1	0	0		1	0	0		1	0	0		cerebellar peduncle	1	0	0		1	0	0		1	0	0		1	0	0
	cerebellum, granular layer	1	0	0		1	0	0		1	0	0		1	0	0		1	0	0		1	0	0		1	0	0		1	1	0.023546		cerebellum, granular layer	1	0	0		1	0	0		1	0	0		1	0	0
	cerebellum, molecular layer	1	0	0		1	0	0		1	0	0		1	0	0		1	0	0		1	0	0		1	0	0		1	4	0.109051		cerebellum, molecular layer	1	0	0		1	0	0		1	0	0		1	0	0
	corpus callosum	1	0	0		1	91	2.99638		1	0	0		1	2	0.0658545		1	0	0		0.975359	319	10.5038		1	0	0		0.318925	971	31.9723		corpus callosum	1	3	0.0987817		1	0	0		1	0	0		1	0	0
	descending corticofugal pathways	1	0	0		1	0	0		1	0	0		1	0	0		1	0	0		1	0	0		1	0	0		0.674207	107	13.3583		descending corticofugal pathways	1	0	0		1	0	0		1	0	0		1	0	0
	entopeduncular nucleus	1	0	0		1	0	0		0.936377	0	0		1	0	0		1	0	0		0.998182	0	0		0.936377	0	0		0.162795	2	28.5714		entopeduncular nucleus	1	0	0		1	0	0		1	0	0		1	0	0
	facial nerve	1	0	0		1	0	0		1	0	0		1	0	0		1	0	0		1	0	0		1	0	0		1	0	0		facial nerve	1	0	0		1	0	0		1	0	0		1	0	0
	fasciola cinereum	1	0	0		1	0	0		1	0	0		1	0	0		1	0	0		1	0	0		1	0	0		1	0	0		fasciola cinereum	1	0	0		1	0	0		1	0	0		1	0	0
	fimbria	1	0	0		1	8	2.83688		1	0	0		1	0	0		1	0	0		1	0	0		1	0	0		1	29	10.2837		fimbria	1	10	3.5461		1	0	0		1	0	0		1	0	0
	fornix	1	0	0		1	0	0		1	0	0		1	0	0		1	0	0		1	0	0		1	0	0		1	2	10		fornix	1	0	0		0.7857	0	0		1	0	0		1	0	0
	globus pallidus	1	0	0		1	0	0		1	0	0		1	0	0		1	0	0		1	0	0		1	0	0		0.552313	19	12.8378		globus pallidus	1	0	0		1	0	0		1	0	0		1	0	0
	hippocampus, dorsal	1	0	0		1	30	1.56576		1	0	0		1	0	0		1	0	0		1	143	7.46347		1	0	0		0.922642	341	17.7975		hippocampus, dorsal	1	19	0.991649		1	0	0		1	0	0		1	0	0
	hippocampus, ventral	1	0	0		1	0	0		1	0	0		1	0	0		1	0	0		1	0	0		1	0	0		1	0	0		hippocampus, ventral	1	0	0		1	0	0		1	0	0		1	0	0
	hypothalamus	1	0	0		1	2	0.342466		1	0	0		1	0	0		1	0	0		1	0	0		1	0	0		1	1	0.171233		hypothalamus	1	0	0		0.895173	0	0		1	0	0		1	0	0
	inferior colliculus	1	0	0		1	2	0.313972		1	0	0		1	0	0		1	0	0		1	0	0		1	0	0		1	21	3.2967		inferior colliculus	1	0	0		1	0	0		1	0	0		1	0	0
	inferior olive	1	0	0		1	0	0		1	0	0		1	0	0		1	0	0		1	0	0		1	0	0		1	0	0		inferior olive	1	0	0		1	0	0		1	0	0		1	0	0
	interpeduncular nucleus	1	0	0		1	0	0		1	0	0		1	0	0		1	0	0		1	0	0		1	0	0		1	0	0		interpeduncular nucleus	1	0	0		1	0	0		1	0	0		1	0	0
	medial lemniscus	1	0	0		1	0	0		1	0	0		1	0	0		1	0	0		1	0	0		1	0	0		0.552313	1	3.33333		medial lemniscus	1	0	0		1	0	0		1	0	0		1	0	0
	olfactory bulb	1	0	0		1	0	0		1	0	0		1	0	0		1	0	0		1	0	0		1	0	0		1	28	1.75549		olfactory bulb	1	0	0		1	0	0		1	0	0		1	0	0
	optic tract	1	0	0		1	0	0		1	0	0		1	0	0		1	0	0		1	0	0		1	0	0		1	7	5.83333		optic tract	1	0	0		0.997576	0	0		1	0	0		1	0	0
	periaqueductal gray	1	0	0		1	0	0		1	0	0		1	0	0		1	0	0		1	0	0		1	0	0		1	0	0		periaqueductal gray	1	0	0		1	0	0		1	0	0		1	0	0
	periventricular gray	1	0	0		1	0	0		1	0	0		1	0	0		1	0	0		1	0	0		1	0	0		1	0	0		periventricular gray	1	0	0		1	0	0		1	0	0		1	0	0
	pineal gland	0.979802	0	0		0.600889	0	0		1	0	0		1	0	0		1	0	0		1	0	0		1	0	0		1	0	0		pineal gland	1	0	0		1	0	0		1	0	0		1	0	0
	posterior commissure	1	0	0		0.51222	0	0		1	0	0		1	0	0		0.984549	0	0		1	0	0		1	0	0		1	0	0		posterior commissure	1	0	0		0.966067	0	0		0.999899	0	0		1	0	0
	pretectum	1	0	0		1	0	0		1	0	0		1	0	0		1	0	0		1	0	0		1	0	0		1	0	0		pretectum	1	0	0		1	0	0		1	0	0		1	0	0
	septum	1	0	0		1	0	0		1	0	0		1	0	0		1	0	0		1	0	0		1	0	0		0.438901	77	23.3333		septum	1	0	0		1	0	0		1	0	0		1	0	0
	spinal trigeminal nucleus	1	0	0		1	0	0		1	0	0		1	0	0		1	0	0		1	0	0		1	0	0		1	0	0		spinal trigeminal nucleus	1	0	0		1	0	0		1	0	0		1	0	0
	stria medullaris	1	0	0		1	0	0		1	0	0		1	0	0		1	0	0		1	0	0		1	0	0		1	1	3.7037		stria medullaris	1	0	0		1	0	0		1	0	0		1	0	0
	stria terminalis	1	0	0		1	0	0		1	0	0		1	0	0		1	0	0		0.98364	0	0		1	0	0		0.320137	10	23.8095		stria terminalis	1	0	0		1	0	0		1	0	0		1	0	0
	striatum	1	0	0		1	0	0		1	0	0		1	0	0		1	0	0		1	1	0.0334113		1	0	0		0.998384	158	5.27898		striatum	1	0	0		1	0	0		1	0	0		1	0	0
	subiculum	1	0	0		1	2	0.367647		1	0	0		1	0	0		1	0	0		1	1	0.183824		1	0	0		1	34	6.25		subiculum	1	0	0		1	0	0		1	0	0		1	0	0
	substantia nigra	1	0	0		1	0	0		1	0	0		1	0	0		1	0	0		1	0	0		1	0	0		1	0	0		substantia nigra	1	0	0		0.895173	0	0		1	0	0		1	0	0
	superior colliculus	1	0	0		1	0	0		1	0	0		1	0	0		1	0	0		1	1	0.126904		1	0	0		1	14	1.77665		superior colliculus	1	0	0		1	0	0		1	0	0		1	0	0
	thalamus	1	0	0		1	9	0.390117		1	0	0		1	0	0		1	0	0		1	0	0		1	0	0		0.674207	183	7.93238		thalamus	1	5	0.216732		1	0	0		1	0	0		1	0	0
	ventral hippocampal commissure	1	0	0		0.948293	0	0		1	0	0		1	0	0		1	0	0		0.203595	0	0		1	0	0		0.0349427	12	63.1579		ventral hippocampal commissure	1	0	0		1	0	0		1	0	0		1	0	0
	ventricular system	1	0	0		1	1	0.138889		1	0	0		1	0	0		1	0	0		1	1	0.138889		1	0	0		1	35	4.86111		ventricular system	1	0	0		1	0	0		1	0	0		1	0	0
	Total		76				1455				0				15				411				2385				0				6321					65				0				255				0
FA3: 3-shell fractional anisotropy, FA500: b500 fractional anisotropy, FA1000: b1000 fractional anisotropy, FA1500: b1500 fractional anisotropy (diffusion tensor imaging); MD3: 3-shell mean diffusivity, MD500: b500 mean diffusivity, MD1000: b1000 mean diffusivity, MD1500: b1500 mean diffusivity (diffusion tensor imaging); FAt: tissue fractional aniostropy, MDt: tissue mean diffusivity, FW: free w…
