## Supplemental Table 2 for "Mapping acute neuroinflammation *in vivo* with diffusion-MRI in rats given a systemic lipopolysaccharide challenge"

### Sheet: Sheet1
Table 2. Spearman correlations between non-imaging measures and MD1500 and Iba1+ SWAF in the PtA
Iba1+ SWAF
	All			Vehicle			LPS
Non-imaging measure	𝜌	p-value		𝜌	p-value		𝜌	p-value
Weight (% of baseline)	-0.697909	5.18629e-05		0.3	0.370083		-0.52762	0.0244266
Distance moved (% of baseline)	-0.677045	0.000105126		0.0979021	0.766288		-0.426213	0.0777829
alpha-2-macroglobulin (mg/ml)	0.724054	1.96084e-05		0.427273	0.189944		0.559649	0.0127166
Plasma IL1b (pg/ml)	0.708791	3.50359e-05		-0.202797	0.5281		0.557895	0.0130599
Plasma IL6 (pg/ml)	0.678266	0.000101023		0.160839	0.619356		0.422807	0.0713048
Plasma KC/GRO (pg/ml)	0.69536	5.6714e-05		0.027972	0.938663		0.394737	0.0944205
Plasma TNF-alpha (pg/ml)	0.64591	0.000273652		0.00699301	0.99123		0.329825	0.167887
Brain IL6 (pg/mg)	0.510989	0.00645317		0.154545	0.650034		0.317544	0.185247
Brain KC/GRO (pg/mg)	0.599512	0.000950226		-0.00699301	0.99123		0.303509	0.206516
MD1500
	All			Vehicle			LPS
Non-imaging measure	𝜌	p-value		𝜌	p-value		𝜌	p-value
Weight (% of baseline)	-0.70453	2.85313e-05		0.127273	0.709215		-0.454585	0.0505376
Distance moved (% of baseline)	-0.640941	0.000238094		0.293706	0.354333		-0.45614	0.0496554
alpha-2-macroglobulin (mg/ml)	0.661741	0.00012561		0.290909	0.385457		0.360902	0.118522
Plasma IL1b (pg/ml)	0.676519	7.7356e-05		-0.167832	0.603728		0.524812	0.0189528
Plasma IL6 (pg/ml)	0.667214	0.000105292		0.412587	0.184481		0.449624	0.0481889
Plasma KC/GRO (pg/ml)	0.587849	0.00100346		0.41958	0.176577		0.315789	0.174755
Plasma TNF-alpha (pg/ml)	0.546251	0.00263619		0.034965	0.921184		0.338346	0.144689
Brain IL6 (pg/mg)	0.456486	0.0146168		-0.581818	0.0604199		0.419549	0.066835
Brain KC/GRO (pg/mg)	0.666667	0.000107183		0.496503	0.104093		0.42406	0.0637317
PtA: parietal association cortex, Iba1+ SWAF: shape-weighted area fraction of Iba1-positive cells, MD1500: b1500 mean diffusivity.
All: correlation across all rats; Vehicle: correlation within vehicle-treated control group, LPS: correlation within LPS-treated group.
Bold: correlation coefficient is significantly different from zero (uncorrected p < 0.05).
Note: p-values are not corrected for multiple comparisons.
